# Integrated modeling of peptide digestion and detection for the prediction of proteotypic peptides in targeted proteomics

**DOI:** 10.1101/399436

**Authors:** Zhiqiang Gao, Cheng Chang, Yunping Zhu, Yan Fu

**Affiliations:** NCMIS, RCSDS, Academy of Mathematics and Systems Science, Chinese Academy of Sciences, Beijing 100190, China; State Key Laboratory of Proteomics, Beijing Proteome Research Center, National Center for Protein Sciences (Beijing), Beijing Institute of Lifeomics, Beijing 102206, China; School of Mathematical Sciences, University of Chinese Academy of Sciences, Beijing 100049, China

## Abstract

**Motivation:** The selection of proteotypic peptides, i.e., detectable unique representatives of proteins of interest, is a key step in targeted shotgun proteomics. To date, much effort has been made to predict proteotypic peptides in the absence of mass spectrometry data. However, the performance of existing tools is still unsatisfactory. One crucial reason is their neglect of the close relationship between protein proteolytic digestion and peptide detection.

**Results:** We present an algorithm (named AP3) that firstly considers peptide digestion probability as a feature for proteotypic peptide prediction and demonstrated peptide digestion probability is the most important feature for accurate prediction of proteotypic peptides. AP3 showed higher accuracy than existing tools and accurately predicted the proteotypic peptides for a targeted proteomics assay, showing its great potential for assisting the design of targeted proteomics experiments.

**Availability and Implementation:** Freely available at http://fugroup.amss.ac.cn/software/AP3/AP3.html.

**Supplementary Information:** Supplementary data are available at *Bioinformatics* online.
