## Supplementary material for "Integrated modeling of peptide digestion and detection for the prediction of proteotypic peptides in targeted proteomics"

### Sheet: 588 features used
Supplementary Table 1. The 588 features used to characterize the peptides in AP3
index	feature
1	length
2	MC
3	MW(Da)
4	aa_frequency_a numeric
5	aa_frequency_c numeric
6	aa_frequency_d numeric
7	aa_frequency_e numeric
8	aa_frequency_f numeric
9	aa_frequency_g numeric
10	aa_frequency_h numeric
11	aa_frequency_i numeric
12	aa_frequency_k numeric
13	aa_frequency_l numeric
14	aa_frequency_m numeric
15	aa_frequency_n numeric
16	aa_frequency_p numeric
17	aa_frequency_q numeric
18	aa_frequency_r numeric
19	aa_frequency_s numeric
20	aa_frequency_t numeric
21	aa_frequency_v numeric
22	aa_frequency_w numeric
23	aa_frequency_y numeric
24	ANDN920101
25	ARGP820101
26	ARGP820102
27	ARGP820103
28	BEGF750101
29	BEGF750102
30	BEGF750103
31	BHAR880101
32	BIGC670101
33	BIOV880101
34	BIOV880102
35	BROC820101
36	BROC820102
37	BULH740101
38	BULH740102
39	BUNA790101
40	BUNA790102
41	BUNA790103
42	BURA740101
43	BURA740102
44	CHAM810101
45	CHAM820101
46	CHAM820102
47	CHAM830101
48	CHAM830102
49	CHAM830103
50	CHAM830104
51	CHAM830105
52	CHAM830106
53	CHAM830107
54	CHAM830108
55	CHOC750101
56	CHOC760101
57	CHOC760102
58	CHOC760103
59	CHOC760104
60	CHOP780101
61	CHOP780201
62	CHOP780202
63	CHOP780203
64	CHOP780204
65	CHOP780205
66	CHOP780206
67	CHOP780207
68	CHOP780208
69	CHOP780209
70	CHOP780210
71	CHOP780211
72	CHOP780212
73	CHOP780213
74	CHOP780214
75	CHOP780215
76	CHOP780216
77	CIDH920101
78	CIDH920102
79	CIDH920103
80	CIDH920104
81	CIDH920105
82	COHE430101
83	CRAJ730101
84	CRAJ730102
85	CRAJ730103
86	DAWD720101
87	DAYM780101
88	DAYM780201
89	DESM900101
90	DESM900102
91	EISD840101
92	EISD860101
93	EISD860102
94	EISD860103
95	FASG760101
96	FASG760102
97	FASG760103
98	FASG760104
99	FASG760105
100	FAUJ830101
101	FAUJ880101
102	FAUJ880102
103	FAUJ880103
104	FAUJ880104
105	FAUJ880105
106	FAUJ880106
107	FAUJ880107
108	FAUJ880108
109	FAUJ880109
110	FAUJ880110
111	FAUJ880111
112	FAUJ880112
113	FAUJ880113
114	FINA770101
115	FINA910101
116	FINA910102
117	FINA910103
118	FINA910104
119	GARJ730101
120	GEIM800101
121	GEIM800102
122	GEIM800103
123	GEIM800104
124	GEIM800105
125	GEIM800106
126	GEIM800107
127	GEIM800108
128	GEIM800109
129	GEIM800110
130	GEIM800111
131	GOLD730101
132	GOLD730102
133	GRAR740101
134	GRAR740102
135	GRAR740103
136	GUYH850101
137	HOPA770101
138	HOPT810101
139	HUTJ700101
140	HUTJ700102
141	HUTJ700103
142	ISOY800101
143	ISOY800102
144	ISOY800103
145	ISOY800104
146	ISOY800105
147	ISOY800106
148	ISOY800107
149	ISOY800108
150	JANJ780101
151	JANJ780102
152	JANJ780103
153	JANJ790101
154	JANJ790102
155	JOND750101
156	JOND750102
157	JOND920101
158	JOND920102
159	JUKT750101
160	JUNJ780101
161	KANM800101
162	KANM800102
163	KANM800103
164	KANM800104
165	KARP850101
166	KARP850102
167	KARP850103
168	KHAG800101
169	KLEP840101
170	KRIW710101
171	KRIW790101
172	KRIW790102
173	KRIW790103
174	KYTJ820101
175	LAWE840101
176	LEVM760101
177	LEVM760102
178	LEVM760103
179	LEVM760104
180	LEVM760105
181	LEVM760106
182	LEVM760107
183	LEVM780101
184	LEVM780102
185	LEVM780103
186	LEVM780104
187	LEVM780105
188	LEVM780106
189	LEWP710101
190	LIFS790101
191	LIFS790102
192	LIFS790103
193	MANP780101
194	MAXF760101
195	MAXF760102
196	MAXF760103
197	MAXF760104
198	MAXF760105
199	MAXF760106
200	MCMT640101
201	MEEJ800101
202	MEEJ800102
203	MEEJ810101
204	MEEJ810102
205	MEIH800101
206	MEIH800102
207	MEIH800103
208	MIYS850101
209	NAGK730101
210	NAGK730102
211	NAGK730103
212	NAKH900101
213	NAKH900102
214	NAKH900103
215	NAKH900104
216	NAKH900105
217	NAKH900106
218	NAKH900107
219	NAKH900108
220	NAKH900109
221	NAKH900110
222	NAKH900111
223	NAKH900112
224	NAKH900113
225	NAKH920101
226	NAKH920102
227	NAKH920103
228	NAKH920104
229	NAKH920105
230	NAKH920106
231	NAKH920107
232	NAKH920108
233	NISK800101
234	NISK860101
235	NOZY710101
236	OOBM770101
237	OOBM770102
238	OOBM770103
239	OOBM770104
240	OOBM770105
241	OOBM850101
242	OOBM850102
243	OOBM850103
244	OOBM850104
245	OOBM850105
246	PALJ810101
247	PALJ810102
248	PALJ810103
249	PALJ810104
250	PALJ810105
251	PALJ810106
252	PALJ810107
253	PALJ810108
254	PALJ810109
255	PALJ810110
256	PALJ810111
257	PALJ810112
258	PALJ810113
259	PALJ810114
260	PALJ810115
261	PALJ810116
262	PARJ860101
263	PLIV810101
264	PONP800101
265	PONP800102
266	PONP800103
267	PONP800104
268	PONP800105
269	PONP800106
270	PONP800107
271	PONP800108
272	PRAM820101
273	PRAM820102
274	PRAM820103
275	PRAM900101
276	PRAM900102
277	PRAM900103
278	PRAM900104
279	PTIO830101
280	PTIO830102
281	QIAN880101
282	QIAN880102
283	QIAN880103
284	QIAN880104
285	QIAN880105
286	QIAN880106
287	QIAN880107
288	QIAN880108
289	QIAN880109
290	QIAN880110
291	QIAN880111
292	QIAN880112
293	QIAN880113
294	QIAN880114
295	QIAN880115
296	QIAN880116
297	QIAN880117
298	QIAN880118
299	QIAN880119
300	QIAN880120
301	QIAN880121
302	QIAN880122
303	QIAN880123
304	QIAN880124
305	QIAN880125
306	QIAN880126
307	QIAN880127
308	QIAN880128
309	QIAN880129
310	QIAN880130
311	QIAN880131
312	QIAN880132
313	QIAN880133
314	QIAN880134
315	QIAN880135
316	QIAN880136
317	QIAN880137
318	QIAN880138
319	QIAN880139
320	RACS770101
321	RACS770102
322	RACS770103
323	RACS820101
324	RACS820102
325	RACS820103
326	RACS820104
327	RACS820105
328	RACS820106
329	RACS820107
330	RACS820108
331	RACS820109
332	RACS820110
333	RACS820111
334	RACS820112
335	RACS820113
336	RACS820114
337	RADA880101
338	RADA880102
339	RADA880103
340	RADA880104
341	RADA880105
342	RADA880106
343	RADA880107
344	RADA880108
345	RICJ880101
346	RICJ880102
347	RICJ880103
348	RICJ880104
349	RICJ880105
350	RICJ880106
351	RICJ880107
352	RICJ880108
353	RICJ880109
354	RICJ880110
355	RICJ880111
356	RICJ880112
357	RICJ880113
358	RICJ880114
359	RICJ880115
360	RICJ880116
361	RICJ880117
362	ROBB760101
363	ROBB760102
364	ROBB760103
365	ROBB760104
366	ROBB760105
367	ROBB760106
368	ROBB760107
369	ROBB760108
370	ROBB760109
371	ROBB760110
372	ROBB760111
373	ROBB760112
374	ROBB760113
375	ROBB790101
376	ROSG850101
377	ROSG850102
378	ROSM880101
379	ROSM880102
380	ROSM880103
381	SIMZ760101
382	SNEP660101
383	SNEP660102
384	SNEP660103
385	SNEP660104
386	SUEM840101
387	SUEM840102
388	SWER830101
389	TANS770101
390	TANS770102
391	TANS770103
392	TANS770104
393	TANS770105
394	TANS770106
395	TANS770107
396	TANS770108
397	TANS770109
398	TANS770110
399	VASM830101
400	VASM830102
401	VASM830103
402	VELV850101
403	VENT840101
404	VHEG790101
405	WARP780101
406	WEBA780101
407	WERD780101
408	WERD780102
409	WERD780103
410	WERD780104
411	WOEC730101
412	WOLR810101
413	WOLS870101
414	WOLS870102
415	WOLS870103
416	YUTK870101
417	YUTK870102
418	YUTK870103
419	YUTK870104
420	ZASB820101
421	ZIMJ680101
422	ZIMJ680102
423	ZIMJ680103
424	ZIMJ680104
425	ZIMJ680105
426	AURR980101
427	AURR980102
428	AURR980103
429	AURR980104
430	AURR980105
431	AURR980106
432	AURR980107
433	AURR980108
434	AURR980109
435	AURR980110
436	AURR980111
437	AURR980112
438	AURR980113
439	AURR980114
440	AURR980115
441	AURR980116
442	AURR980117
443	AURR980118
444	AURR980119
445	AURR980120
446	ONEK900101
447	ONEK900102
448	VINM940101
449	VINM940102
450	VINM940103
451	VINM940104
452	MUNV940101
453	MUNV940102
454	MUNV940103
455	MUNV940104
456	MUNV940105
457	WIMW960101
458	KIMC930101
459	MONM990101
460	BLAM930101
461	PARS000101
462	PARS000102
463	KUMS000101
464	KUMS000102
465	KUMS000103
466	KUMS000104
467	TAKK010101
468	FODM020101
469	NADH010101
470	NADH010102
471	NADH010103
472	NADH010104
473	NADH010105
474	NADH010106
475	NADH010107
476	MONM990201
477	KOEP990101
478	KOEP990102
479	CEDJ970101
480	CEDJ970102
481	CEDJ970103
482	CEDJ970104
483	CEDJ970105
484	FUKS010101
485	FUKS010102
486	FUKS010103
487	FUKS010104
488	FUKS010105
489	FUKS010106
490	FUKS010107
491	FUKS010108
492	FUKS010109
493	FUKS010110
494	FUKS010111
495	FUKS010112
496	AVBF000101
497	AVBF000102
498	AVBF000103
499	AVBF000104
500	AVBF000105
501	AVBF000106
502	AVBF000107
503	AVBF000108
504	AVBF000109
505	YANJ020101
506	MITS020101
507	TSAJ990101
508	TSAJ990102
509	COSI940101
510	PONP930101
511	WILM950101
512	WILM950102
513	WILM950103
514	WILM950104
515	KUHL950101
516	GUOD860101
517	JURD980101
518	BASU050101
519	BASU050102
520	BASU050103
521	SUYM030101
522	PUNT030101
523	PUNT030102
524	GEOR030101
525	GEOR030102
526	GEOR030103
527	GEOR030104
528	GEOR030105
529	GEOR030106
530	GEOR030107
531	GEOR030108
532	GEOR030109
533	ZHOH040101
534	ZHOH040102
535	ZHOH040103
536	BAEK050101
537	HARY940101
538	PONJ960101
539	DIGM050101
540	WOLR790101
541	OLSK800101
542	KIDA850101
543	GUYH850102
544	GUYH850103
545	GUYH850104
546	GUYH850105
547	ROSM880104
548	ROSM880105
549	JACR890101
550	COWR900101
551	BLAS910101
552	CASG920101
553	CORJ870101
554	CORJ870102
555	CORJ870103
556	CORJ870104
557	CORJ870105
558	CORJ870106
559	CORJ870107
560	CORJ870108
561	MIYS990101
562	MIYS990102
563	MIYS990103
564	MIYS990104
565	MIYS990105
566	ENGD860101
567	FASG890101
568	net_charge_at_ph_7 numeric	ref1
569	num_non_polar_hydrophobic_residues numeric	ref2
570	num_polar_hydrophilic_residues numeric	ref2
571	num_uncharged_polar_hydrophilic_residues numeric	ref2
572	num_charged_polar_hydrophilic_residues numeric	ref2
573	num_basic_residues numeric	ref3
574	num_neutral_residues numeric	ref3
575	proportion_of_large_sized_residues numeric	ref3
576	proportion_of_small_sized_residues numeric	ref3
577	mass_to_length_ratio numeric	ref4
578	sequence_complexity numeric	ref4
579	vihinen_flexibility numeric	ref4
580	hydrophobic_moment_numeric_win11_angle_100 numeric	ref4
581	hydrophobic_moment_numeric_win11_angle_160 numeri	ref4
582	hydrophobic_moment_numeric_win11_angle_120 numeric	ref4
583	b_factor_prediction numeric	ref4
584	VL2_disorder numeric	ref6
585	VL2C_disorder numeric	ref6
586	VL2S_disorder numeric	ref6
587	VL2V_disorder numeric	ref6
588	peptide digestion probability
			ref1	Braisted, J.C. et al. BMC Bioinformatics 9, 529 (2008).
			ref2	Webb-Robertson, B.J. et al. Bioinformatics 26, 1677-1683 (2010).
			ref3	Eyers, C.E. et al. Mol Cell Proteomics 10, M110 003384 (2011).
			ref4	Tang, H. et al. Bioinformatics 22, e481-488 (2006).
			ref5	Kawashima, S. et al. Nucleic Acids Res 36, D202-205 (2008).
			ref6	Vucetic et al. Proteins (2003), 573–584
