## Supplementary material for "Integrated modeling of peptide digestion and detection for the prediction of proteotypic peptides in targeted proteomics"

### Sheet: Sheet1
Supplementary Table 2. The results of feature selection on three test datasets by mRMR
index	dataset
	yeast	human	E. coli	mouse
1	588	588	588	588
2	569	5	574	169
3	2	2	2	2
4	242	569	242	569
5	147	568	501	22
6	514	22	573	573
7	573	105	297	500
8	5	573	295	386
9	287	14	402	509
10	418	73	572	14
11	14	23	5	23
12	368	408	360	585
13	568	8	54	15
14	22	509	346	572
15	8	570	514	111
16	17	358	14	525
17	98	583	169	158
18	19	390	570	17
19	23	216	22	117
20	10	18	408	18
21	585	514	419	514
22	572	572	69	227
23	402	303	17	8
24	111	274	368	584
25	105	372	8	293
26	408	318	282	252
27	20	3	506	570
28	579	40	334	334
29	530	428	19	255
30	3	586	10	10
31	227	475	88	506
32	252	88	117	245
33	50	111	3	282
34	318	530	396	118
35	475	252	484	396
36	506	17	427	274
37	40	15	390	3
38	390	506	575	390
39	396	10	428	586
40	148	4	23	475
41	308	526	11	96
42	354	228	111	424
43	372	571	353	445
44	117	117	20	93
45	570	361	475	24
46	428	148	380	368
47	526	242	228	4
48	586	326	15	395
49	274	11	274	428
50	360	387	21	19
