## Supplementary material for "Integrated modeling of peptide digestion and detection for the prediction of proteotypic peptides in targeted proteomics"

### Sheet: Sheet1
Supplementary Table 3. Validation result on MRM assay dataset
Peptide Response	The rank order for peptide response based on experimental digest of each protein. Only fully tryptic (no missed cleavages were considered). In cases, where less than 5 peptides were observed we used additional heuristics (see MRM methods section of main paper) to select additional peptides. The protein MRP-14 was not available when this analysis was initially performed. Prior experimental knowled…
Ensembl	Protein Name	GeneName	Acc #	Sequence	Peptide Response (ESI-MS) Top 5	Validated MRM Peptides	AP3 Top5	AP3 Detectability
ENSP00000259396	Alpha-1-acid glycoprotein 1 precurs	AGP1	P02763	NWGLSVYADKPETTK	4	x	1	0.935
	Alpha-1-acid glycoprotein 1 precurs	AGP1	P02763	TYMLAFDVNDEK	5		2	0.9
	Alpha-1-acid glycoprotein 1 precurs	AGP1	P02763	TEDTIFLR	3	x	3	0.875
	Alpha-1-acid glycoprotein 1 precurs	AGP1	P02763	QDQCIYNTTYLNVQR			4	0.86
	Alpha-1-acid glycoprotein 1 precurs	AGP1	P02763	EQLGEFYEALDCLR	1	x	5	0.835
	Alpha-1-acid glycoprotein 1 precurs	AGP1	P02763	WFYIASAFR	2			0.805
	Alpha-1-acid glycoprotein 1 precurs	AGP1	P02763	SDVVYTDWK				0.775
	Alpha-1-acid glycoprotein 1 precurs	AGP1	P02763	YVGGQEHFAHLLILR		x		0.755
	Alpha-1-acid glycoprotein 1 precurs	AGP1	P02763	ENGTISR				0.735
	Alpha-1-acid glycoprotein 1 precurs	AGP1	P02763	NEEYNK				0.705
	Alpha-1-acid glycoprotein 1 precurs	AGP1	P02763	EYQTR				0.7
	Alpha-1-acid glycoprotein 1 precurs	AGP1	P02763	SVQEIQATFFYFTPNK				0.69
	Alpha-1-acid glycoprotein 1 precurs	AGP1	P02763	CEPLEK				0.56
	Alpha-1-acid glycoprotein 1 precurs	AGP1	P02763	QEEGES				0.225
ENSP00000359663	CD40 ligand (CD40-L) (Tumor necrosi	CD40	P29965	SQFEGFVK		x	1	0.945
	CD40 ligand (CD40-L) (Tumor necrosi	CD40	P29965	MIETYNQTSPR			2	0.94
	CD40 ligand (CD40-L) (Tumor necrosi	CD40	P29965	NLHEDFVFMK			3	0.93
	CD40 ligand (CD40-L) (Tumor necrosi	CD40	P29965	GDQNPQIAAHVISEASSK			4	0.92
	CD40 ligand (CD40-L) (Tumor necrosi	CD40	P29965	ENSFEMQK			5	0.895
	CD40 ligand (CD40-L) (Tumor necrosi	CD40	P29965	TTSVLQWAEK	1	x		0.875
	CD40 ligand (CD40-L) (Tumor necrosi	CD40	P29965	GYYTMSNNLVTLENGK	3	x		0.825
	CD40 ligand (CD40-L) (Tumor necrosi	CD40	P29965	EASSQAPFIASLCLK	2	x		0.785
	CD40 ligand (CD40-L) (Tumor necrosi	CD40	P29965	SAATGLPISMK				0.775
	CD40 ligand (CD40-L) (Tumor necrosi	CD40	P29965	SLSLLNCEEIK		x		0.765
	CD40 ligand (CD40-L) (Tumor necrosi	CD40	P29965	QGLYYIYAQVTFCSNR				0.7
	CD40 ligand (CD40-L) (Tumor necrosi	CD40	P29965	DIMLNK				0.535
	CD40 ligand (CD40-L) (Tumor necrosi	CD40	P29965	IEDER				0.515
	CD40 ligand (CD40-L) (Tumor necrosi	CD40	P29965	CNTGER				0.365
ENSP00000255030	C-reactive protein precursor [Conta	CRP	P02741	AFVFPK	3		1	0.915
	C-reactive protein precursor [Conta	CRP	P02741	YEVQGEVFTKPQLWP	2		2	0.83
	C-reactive protein precursor [Conta	CRP	P02741	GYSIFSYATK	1	x	3	0.8
	C-reactive protein precursor [Conta	CRP	P02741	ESDTSYVSLK	4	x	4	0.795
	C-reactive protein precursor [Conta	CRP	P02741	AFTVCLHFYTELSSTR			5	0.765
	C-reactive protein precursor [Conta	CRP	P02741	LLCFLVLTSLSHAFGQTDMSR				0.33
	horse radish peroxidase	HRP	P00433	DAFGNANSAR			1	0.96
	horse radish peroxidase	HRP	P00433	AAVESACPR	4		2	0.95
	horse radish peroxidase	HRP	P00433	GFPVIDR			3	0.95
	horse radish peroxidase	HRP	P00433	MGNITPLTGTQGQIR	3		4	0.93
	horse radish peroxidase	HRP	P00433	DTIVNELR	1	x	5	0.91
	horse radish peroxidase	HRP	P00433	SSDLVALSGGHTFGK	5	x		0.85
	horse radish peroxidase	HRP	P00433	IAASILR	2			0.845
	horse radish peroxidase	HRP	P00433	TPTIFDNK				0.84
	horse radish peroxidase	HRP	P00433	YYVNLEEQK				0.795
	horse radish peroxidase	HRP	P00433	FIMDR				0.725
	horse radish peroxidase	HRP	P00433	NVGLNR				0.72
	horse radish peroxidase	HRP	P00433	GLCPLNGNLSALVDFDLR				0.685
	horse radish peroxidase	HRP	P00433	SFANSTQTFFNAFVEAMDR				0.49
	horse radish peroxidase	HRP	P00433	GLIQSDQELFSSPNATDTIPLVR				0.485
	horse radish peroxidase	HRP	P00433	LYNFSNTGLPDPTLNTTYLQTLR				0.4
	horse radish peroxidase	HRP	P00433	VVNSNSLLHDMVEVVDFVSSM				0.395
	horse radish peroxidase	HRP	P00433	DSLQAFLDLANANLPAPFFTLPQLK				0.33
	horse radish peroxidase	HRP	P00433	TVSCADLLTIAAQQSVTLAGGPSWR				0.295
ENSP00000259562	Interleukin-33 precursor (IL-33) (I	IL-33	O95760	TDPGVFIGVK	2	x	1	0.91
	Interleukin-33 precursor (IL-33) (I	IL-33	O95760	DNHLALIK	3	x	2	0.905
	Interleukin-33 precursor (IL-33) (I	IL-33	O95760	EACYFR			3	0.88
	Interleukin-33 precursor (IL-33) (I	IL-33	O95760	MLMVTLSPTK	4		4	0.845
	Interleukin-33 precursor (IL-33) (I	IL-33	O95760	DFWLHANNK		x	5	0.835
	Interleukin-33 precursor (IL-33) (I	IL-33	O95760	EVCPMYFMK				0.83
	Interleukin-33 precursor (IL-33) (I	IL-33	O95760	VLLSYYESQHPSNESGDGVDGK	1	x		0.795
	Interleukin-33 precursor (IL-33) (I	IL-33	O95760	VDSSENLCTENILFK	5			0.785
	Interleukin-33 precursor (IL-33) (I	IL-33	O95760	EHSVELHK				0.785
	Interleukin-33 precursor (IL-33) (I	IL-33	O95760	ALCFK				0.705
	Interleukin-33 precursor (IL-33) (I	IL-33	O95760	SGLMIK				0.685
	Interleukin-33 precursor (IL-33) (I	IL-33	O95760	RPSLK				0.455
	Interleukin-33 precursor (IL-33) (I	IL-33	O95760	HLVLAACQQQSTVECFAFGISGVQK				0.43
	Interleukin-33 precursor (IL-33) (I	IL-33	O95760	YSTNK				0.425
	leptin	Leptin	P41160	INDISHTQSVSAK	1	x	1	0.88
	leptin	Leptin	P41160	DLLHLLAFSK			2	0.77
	leptin	Leptin	P41160	VQDDTK			3	0.64
	leptin	Leptin	P41160	MCWRPLCR			4	0.57
	leptin	Leptin	P41160	LQGSLQDILQQLDVSPEC			5	0.555
	leptin	Leptin	P41160	FLWLWSYLSYVQAVPIQK				0.285
	myelin basic protein	MBP	P02687	DTGILDSLGR	4		1	0.945
	myelin basic protein	MBP	P02687	GHDAQGTLSK			2	0.92
	myelin basic protein	MBP	P02687	HGFLPR	1	x	3	0.92
	myelin basic protein	MBP	P02687	TTHYGSLPQK			4	0.895
	myelin basic protein	MBP	P02687	AQGHRPQDENPVVHFFK			5	0.87
	myelin basic protein	MBP	P02687	YLASASTMDHAR	3	x		0.855
	myelin basic protein	MBP	P02687	NIVTPR				0.85
	myelin basic protein	MBP	P02687	FFGSDR				0.84
	myelin basic protein	MBP	P02687	TPPPSQGK				0.805
	myelin basic protein	MBP	P02687	SGSPMAR				0.79
	myelin basic protein	MBP	P02687	FSWGAEGQKPGFGYGGR	2			0.775
	myelin basic protein	MBP	P02687	DGHHAAR				0.705
	myelin basic protein	MBP	P02687	GLSLSR				0.6975
	myelin basic protein	MBP	P02687	RPSQR				0.48786
ENSP00000344419	Myeloperoxidase precursor (EC 1.11.	MPO	P05164	IPCFLAGDTR	1	x	1	0.985
	Myeloperoxidase precursor (EC 1.11.	MPO	P05164	NGFPVALAR			2	0.965
	Myeloperoxidase precursor (EC 1.11.	MPO	P05164	QALAQISLPR	5		3	0.95
	Myeloperoxidase precursor (EC 1.11.	MPO	P05164	AVSNEIVR			4	0.95
	Myeloperoxidase precursor (EC 1.11.	MPO	P05164	NQADCIPFFR			5	0.94
	Myeloperoxidase precursor (EC 1.11.	MPO	P05164	IGLDLPALNMQR				0.935
	Myeloperoxidase precursor (EC 1.11.	MPO	P05164	SPTLGASNR				0.935
	Myeloperoxidase precursor (EC 1.11.	MPO	P05164	LYQEAR				0.935
	Myeloperoxidase precursor (EC 1.11.	MPO	P05164	NMSNQLGLLAVNQR				0.93
	Myeloperoxidase precursor (EC 1.11.	MPO	P05164	FCGLPQPETVGQLGTVLR				0.93
	Myeloperoxidase precursor (EC 1.11.	MPO	P05164	FPTDQLTPDQER	4			0.925
	Myeloperoxidase precursor (EC 1.11.	MPO	P05164	SCPACPGSNITIR				0.92
	Myeloperoxidase precursor (EC 1.11.	MPO	P05164	QNQIAVDEIR				0.915
	Myeloperoxidase precursor (EC 1.11.	MPO	P05164	DYLPLVLGPTAMR				0.915
	Myeloperoxidase precursor (EC 1.11.	MPO	P05164	GLMATPAK				0.915
	Myeloperoxidase precursor (EC 1.11.	MPO	P05164	SYNDSVDPR				0.905
	Myeloperoxidase precursor (EC 1.11.	MPO	P05164	VVLEGGIDPILR				0.895
	Myeloperoxidase precursor (EC 1.11.	MPO	P05164	TITGMCNNR				0.895
	Myeloperoxidase precursor (EC 1.11.	MPO	P05164	DHGLPGYNAWR				0.895
	Myeloperoxidase precursor (EC 1.11.	MPO	P05164	SSGCAYQDVGVTCPEQDK				0.89
	Myeloperoxidase precursor (EC 1.11.	MPO	P05164	NNIFMSNSYPR				0.88
	Myeloperoxidase precursor (EC 1.11.	MPO	P05164	YGHTLIQPFMFR				0.875
	Myeloperoxidase precursor (EC 1.11.	MPO	P05164	IANVFTNAFR	3	x		0.86
	Myeloperoxidase precursor (EC 1.11.	MPO	P05164	VGPLLACIIGTQFR				0.86
	Myeloperoxidase precursor (EC 1.11.	MPO	P05164	YLPTYR				0.86
	Myeloperoxidase precursor (EC 1.11.	MPO	P05164	VFFASWR				0.86
	Myeloperoxidase precursor (EC 1.11.	MPO	P05164	AADYLHVALDLLER				0.855
	Myeloperoxidase precursor (EC 1.11.	MPO	P05164	LATELK	2			0.855
	Myeloperoxidase precursor (EC 1.11.	MPO	P05164	QPVAATR				0.855
	Myeloperoxidase precursor (EC 1.11.	MPO	P05164	RPFNVTDVLTPAQLNVLSK				0.85
	Myeloperoxidase precursor (EC 1.11.	MPO	P05164	LFEQVMR				0.845
	Myeloperoxidase precursor (EC 1.11.	MPO	P05164	SGSASPMELLSYFK				0.83
	Myeloperoxidase precursor (EC 1.11.	MPO	P05164	SSEMPELTSMHTLLLR				0.83
	Myeloperoxidase precursor (EC 1.11.	MPO	P05164	IICDNTGITTVSK				0.81
	Myeloperoxidase precursor (EC 1.11.	MPO	P05164	ALLPFDNLHDDPCLLTNR				0.81
	Myeloperoxidase precursor (EC 1.11.	MPO	P05164	YQPMEPNPR				0.8
	Myeloperoxidase precursor (EC 1.11.	MPO	P05164	IPPNDPR				0.765
	Myeloperoxidase precursor (EC 1.11.	MPO	P05164	MGVPFFSSLR				0.765
	Myeloperoxidase precursor (EC 1.11.	MPO	P05164	IVGAMVQIITYR				0.72
	Myeloperoxidase precursor (EC 1.11.	MPO	P05164	FQDNGR				0.675
	Myeloperoxidase precursor (EC 1.11.	MPO	P05164	WDGER				0.675
	Myeloperoxidase precursor (EC 1.11.	MPO	P05164	QLVDK				0.63
	Myeloperoxidase precursor (EC 1.11.	MPO	P05164	WLPAEYEDGFSLPYGWTPGVK				0.585
	Myeloperoxidase precursor (EC 1.11.	MPO	P05164	FWWENEGVFSMQQR				0.575
	Myeloperoxidase precursor (EC 1.11.	MPO	P05164	DFVNCSTLPALNLASWR				0.56
	Myeloperoxidase precursor (EC 1.11.	MPO	P05164	ASFVTGVNCETSCVQQPPCFPLK				0.52
	Myeloperoxidase precursor (EC 1.11.	MPO	P05164	CMVDLGPCWAGGLTAEMK				0.445
	Myeloperoxidase precursor (EC 1.11.	MPO	P05164	NQINALTSFVDASMVYGSEEPLAR				0.28
	Myeloperoxidase precursor (EC 1.11.	MPO	P05164	LMEQYGTPNNIDIWMGGVSEPLK				0.125
ENSP00000357727	MRP-14 Protein S100-A9 (S100 calcium-bindi	MRP-14	P06702	LGHPDTLNQGEFK		x	1	0.95
	MRP-14 Protein S100-A9 (S100 calcium-bindi	MRP-14	P06702	LTWASHEK		x	2	0.91
	MRP-14 Protein S100-A9 (S100 calcium-bindi	MRP-14	P06702	VIEHIMEDLDTNADK			3	0.82
	MRP-14 Protein S100-A9 (S100 calcium-bindi	MRP-14	P06702	DLQNFLK			4	0.82
	MRP-14 Protein S100-A9 (S100 calcium-bindi	MRP-14	P06702	MSQLER			5	0.795
	MRP-14 Protein S100-A9 (S100 calcium-bindi	MRP-14	P06702	NIETIINTFHQYSVK				0.775
	MRP-14 Protein S100-A9 (S100 calcium-bindi	MRP-14	P06702	QLSFEEFIMLMAR				0.64
	myoglobin	Myoglobin	P68082	LFTGHPETLEK	4	x	1	0.97
	myoglobin	Myoglobin	P68082	ALELFR	3		2	0.905
	myoglobin	Myoglobin	P68082	VEADIAGHGQEVLIR	5	x	3	0.895
	myoglobin	Myoglobin	P68082	HPGDFGADAQGAMTK	2		4	0.895
	myoglobin	Myoglobin	P68082	HGTVVLTALGGILK			5	0.815
	myoglobin	Myoglobin	P68082	TEAEMK				0.795
	myoglobin	Myoglobin	P68082	GLSDGEWQQVLNVWGK	1			0.775
	myoglobin	Myoglobin	P68082	ASEDLK				0.68
	myoglobin	Myoglobin	P68082	NDIAAK				0.625
	myoglobin	Myoglobin	P68082	YLEFISDAIIHVLHSK				0.54
	myoglobin	Myoglobin	P68082	ELGFQG				0.43
ENSP00000365644	Natriuretic peptides B precursor [C	BNP	P16860	EVATEGIR	3	x	1	0.93
	Natriuretic peptides B precursor [C	BNP	P16860	SHPLGSPGSASDLETSGLQEQR			2	0.925
	Natriuretic peptides B precursor [C	BNP	P16860	MVQGSGCFGR	2	x	3	0.905
	Natriuretic peptides B precursor [C	BNP	P16860	MVLYTLR	4	x	4	0.88
	Natriuretic peptides B precursor [C	BNP	P16860	ISSSSGLGCK	1	x	5	0.86
	Natriuretic peptides B precursor [C	BNP	P16860	MDPQTAPSR				0.86
	Natriuretic peptides B precursor [C	BNP	P16860	LSELQVEQTSLEPLQESPRPTGVWK	5			0.745
	Natriuretic peptides B precursor [C	BNP	P16860	NHLQGK				0.615
	Natriuretic peptides B precursor [C	BNP	P16860	ALLLLLFLHLAFLGGR				0.495
ENSP00000314151	PSA	PSA	P07288	FMLCAGR			1	0.945
	PSA	PSA	P07288	HSQPWQVLVASR	1		2	0.94
	PSA	PSA	P07288	LSEPAELTDAVK	2	x	3	0.9
	PSA	PSA	P07288	FLRPGDDSSHDLMLLR	4		4	0.88
	PSA	PSA	P07288	IVGGWECEK	3	x	5	0.845
	PSA	PSA	P07288	SVILLGR				0.805
	PSA	PSA	P07288	LQCVDLHVISNDVCAQVHPQK				0.73
	PSA	PSA	P07288	VVHYR				0.72
	PSA	PSA	P07288	AVCGGVLVHPQWVLTAAHCIR	5			0.495
	PSA	PSA	P07288	DTIVANP				0.41
	PSA	PSA	P07288	MWVPVVFLTLSVTWIGAAPLILSR				0.195
ENSP00000341838	Troponin I, cardiac muscle (Cardiac	Troponin I	P19429	NITEIADLTQK		x	1	0.91
	Troponin I, cardiac muscle (Cardiac	Troponin I	P19429	TLLLQIAK	1	x	2	0.905
	Troponin I, cardiac muscle (Cardiac	Troponin I	P19429	AYATEPHAK	5		3	0.895
	Troponin I, cardiac muscle (Cardiac	Troponin I	P19429	NIDALSGMEGR	2	x	4	0.86
	Troponin I, cardiac muscle (Cardiac	Troponin I	P19429	IFDLR			5	0.85
	Troponin I, cardiac muscle (Cardiac	Troponin I	P19429	ADGSSDAAR				0.81
	Troponin I, cardiac muscle (Cardiac	Troponin I	P19429	CQPLELAGLGFAELQDLCR				0.76
	Troponin I, cardiac muscle (Cardiac	Troponin I	P19429	EVGDWR	3			0.7
	Troponin I, cardiac muscle (Cardiac	Troponin I	P19429	YDIEAK				0.7
	Troponin I, cardiac muscle (Cardiac	Troponin I	P19429	ISADAMMQALLGAR	4		3	0.685
	Troponin I, cardiac muscle (Cardiac	Troponin I	P19429	ESLDLR				0.68
	Troponin I, cardiac muscle (Cardiac	Troponin I	P19429	QLHAR				0.67
	Troponin I, cardiac muscle (Cardiac	Troponin I	P19429	EPRPAPAPIR			5	0.64
	Troponin I, cardiac muscle (Cardiac	Troponin I	P19429	QELER				0.615
	Troponin I, cardiac muscle (Cardiac	Troponin I	P19429	EAEER				0.485
	Troponin I, cardiac muscle (Cardiac	Troponin I	P19429	VDEER				0.465
	Troponin I, cardiac muscle (Cardiac	Troponin I	P19429	RPTLR				0.42
	Troponin I, cardiac muscle (Cardiac	Troponin I	P19429	SSNYR				0.33
	Troponin I, cardiac muscle (Cardiac	Troponin I	P19429	EDTEK				0.225
ENSP00000356288	Troponin T, cardiac muscle (TnTc) (	Troponin T	P45379	SFMPNLVPPK	2	x	1	0.935
	Troponin T, cardiac muscle (TnTc) (	Troponin T	P45379	EAEDGPMEESKPKPR			2	0.89
	Troponin T, cardiac muscle (TnTc) (	Troponin T	P45379	YEINVLR	1	x	3	0.82
	Troponin T, cardiac muscle (TnTc) (	Troponin T	P45379	FDLQEK			4	0.82
	Troponin T, cardiac muscle (TnTc) (	Troponin T	P45379	VLAIDHLNEDQLR	3	x	5	0.815
	Troponin T, cardiac muscle (TnTc) (	Troponin T	P45379	DLNELQALIEAHFENR	4			0.8
	Troponin T, cardiac muscle (TnTc) (	Troponin T	P45379	ALSNMMHFGGYIQK				0.74
	Troponin T, cardiac muscle (TnTc) (	Troponin T	P45379	ILAER				0.7325
	Troponin T, cardiac muscle (TnTc) (	Troponin T	P45379	VDFDDIHR	5			0.72
	Troponin T, cardiac muscle (TnTc) (	Troponin T	P45379	QAQTER				0.645
	Troponin T, cardiac muscle (TnTc) (	Troponin T	P45379	ELWQSIYNLEAEK		x		0.64
	Troponin T, cardiac muscle (TnTc) (	Troponin T	P45379	AEEDEEEEEAK				0.57
	Troponin T, cardiac muscle (TnTc) (	Troponin T	P45379	AEDEAR				0.535
	Troponin T, cardiac muscle (TnTc) (	Troponin T	P45379	IPDGER				0.53
	Troponin T, cardiac muscle (TnTc) (	Troponin T	P45379	LAEER				0.515
	Troponin T, cardiac muscle (TnTc) (	Troponin T	P45379	INDNQK				0.505
	Troponin T, cardiac muscle (TnTc) (	Troponin T	P45379	EEEELVSLK				0.495
	Troponin T, cardiac muscle (TnTc) (	Troponin T	P45379	AEQQR				0.4825
	Troponin T, cardiac muscle (TnTc) (	Troponin T	P45379	EEEENR				0.37
	Troponin T, cardiac muscle (TnTc) (	Troponin T	P45379	EDEDEQEEAAEEDAEAEAETEETR				0.325
